# AtpΘ is an inhibitor of F_0_F_1_ ATP synthase to arrest ATP hydrolysis during low-energy conditions in cyanobacteria

**DOI:** 10.1101/2021.07.30.454416

**Authors:** Kuo Song, Desirée Baumgartner, Martin Hagemann, Alicia M. Muro-Pastor, Sandra Maaß, Dörte Becher, Wolfgang R. Hess

## Abstract

Biological processes in all living cells are powered by ATP, a nearly universal molecule of energy transfer. ATP synthases produce ATP utilizing proton gradients that are usually generated by either respiration or photosynthesis. However, cyanobacteria are unique in combining photosynthetic and respiratory electron transport chains in the same membrane system, the thylakoids. How cyanobacteria prevent the futile reverse operation of ATP synthase under unfavorable conditions pumping protons while hydrolyzing ATP is mostly unclear. Here, we provide evidence that the small protein AtpΘ, which is widely conserved in cyanobacteria, is mainly fulfilling this task. The expression of AtpΘ becomes induced under conditions such as darkness or heat shock, which can lead to a weakening of the proton gradient. Translational fusions of AtpΘ to the green fluorescent protein revealed targeting to the thylakoid membrane. Immunoprecipitation assays followed by mass spectrometry and far Western blots identified subunits of ATP synthase as interacting partners of AtpΘ. ATP hydrolysis assays with isolated membrane fractions as well as purified ATP synthase complexes demonstrated that AtpΘ inhibits ATPase activity in a dose-dependent manner similar to the F_0_F_1_-ATP synthase inhibitor N,N-dicyclohexylcarbodimide. The results show that, even in a well-investigated process, crucial new players can be discovered if small proteins are taken into consideration and indicate that ATP synthase activity can be controlled in surprisingly different ways.
