## Supplementary material for "AtpΘ is an inhibitor of F_0_F_1_ ATP synthase to arrest ATP hydrolysis during low-energy conditions in cyanobacteria": Data S1.

### Sheet: Data S1A
Data S1A. Details for the statistical analysis in Figure 5A.
Original data
WT-light membrane	WT-dark membrane	KO-light membrane	KO-dark membrane
93.0827	82.333	106.408	95.2031
97.3131	77.6486	83.2758	95.2031
104.424	83.6106	92.5286	99.5306
Statistics
WT-light membrane vs. WT-dark membrane
P value	0.0301
Significantly different? (P < 0.05)	Yes
One- or two-tailed P value?	Two-tailed
t, df	t=5.632 df=2
Number of pairs	3
How big is the difference?
Geometric mean of ratios	0.8268
SD of log(ratios)	0.02541
SEM of log(ratios)	0.01467
95% confidence interval	0.7149 to 0.9561
R square	0.9407
KO-light membrane vs. KO-dark membrane
P value	0.7077
Significantly different? (P < 0.05)	No
One- or two-tailed P value?	Two-tailed
t, df	t=0.4322 df=2
Number of pairs	3
How big is the difference?
Geometric mean of ratios	1.032
SD of log(ratios)	0.05543
SEM of log(ratios)	0.032
95% confidence interval	0.7519 to 1.417
R square	0.08541
WT-dark membrane vs. KO-dark membrane
P value	0.0031
Significantly different? (P < 0.05)	Yes
One- or two-tailed P value?	Two-tailed
Welch-corrected t, df	t=6.669 df=3.808
How big is the difference?
Mean ± SEM of column B	81.20 ± 1.812 N=3
Mean ± SEM of column D	96.65 ± 1.442 N=3
Difference between means	15.45 ± 2.316
95% confidence interval	8.887 to 22.01
R square	0.9211

### Sheet: Data S1B
Data S1B. Details for the statistical analysis in Figure 5B.
Original data
WT-light membrane	0.02 nmol AtpΘ	2 nmol AtpΘ	10 nmol AtpΘ	20 nmol AtpΘ	20 nmol AcnSP	50 μM DCCD	500 μM DCCD	50 μM DCCD + 20 nmol AtpΘ
121.161	102.521	83.8809	83.8809	72.2308	107.181	72.2308	79.2208	80.876
102.521	109.511	102.521	72.2308	62.9107	100.191	69.9007	88.5409	88.2284
104.851	107.181	86.2109	86.2109	58.2506	104.851	79.2208	81.5509	85.7776
102.521		86.2109		58.2506		60.5806
109.511				85.7776		78.4252
97.861				80.876		80.876
104.851				75.9744		83.3268
104.851
107.181
111.841
135.141
118.831
Statistics
WT-light membrane vs. 10 nmol AtpΘ
P value	0.0307
Significantly different? (P < 0.05)	Yes
One- or two-tailed P value?	Two-tailed
t, df	t=5.574 df=2
Number of pairs	3
How big is the difference?
Geometric mean of ratios	0.7374
SD of log(ratios)	0.0411
SEM of log(ratios)	0.02373
95% confidence interval	0.5829 to 0.9329
R square	0.9395
WT-light membrane vs. 20 nmol AtpΘ
P value	0.0005
Significantly different? (P < 0.05)	Yes
One- or two-tailed P value?	Two-tailed
t, df	t=6.826 df=6
Number of pairs	7
How big is the difference?
Geometric mean of ratios	0.6593
SD of log(ratios)	0.07011
SEM of log(ratios)	0.0265
95% confidence interval	0.5679 to 0.7655
R square	0.8859
WT-light membrane vs. 20 nmol AcnSP
P value	0.3261
Significantly different? (P < 0.05)	No
One- or two-tailed P value?	Two-tailed
t, df	t=1.290 df=2
Number of pairs	3
How big is the difference?
Geometric mean of ratios	0.9526
SD of log(ratios)	0.0283
SEM of log(ratios)	0.01634
95% confidence interval	0.8102 to 1.120
R square	0.4541

### Sheet: Data S1C
Data S1C. Details for the statistical analysis in Figure 5C.
Original data
KO-dark membrane	KO-dark+20μmol Atpθ	KO-dark+20μmol AcnSP
95.2031	69.2386	86.5483
95.2031	60.5838	103.858
99.5306	69.2386	90.8757
Statistics
KO-dark membrane vs. KO-dark+20nmol Atpθ
P value	0.0106
Significantly different? (P < 0.05)	Yes
One- or two-tailed P value?	Two-tailed
t, df	t=9.623 df=2
Number of pairs	3
How big is the difference?
Geometric mean of ratios	0.6854
SD of log(ratios)	0.02953
SEM of log(ratios)	0.01705
95% confidence interval	0.5789 to 0.8115
R square	0.9789
KO-dark membrane vs. KO-dark+20nmol AcnSP
P value	0.637
Significantly different? (P < 0.05)	No
One- or two-tailed P value?	Two-tailed
t, df	t=0.5509 df=2
Number of pairs	3
How big is the difference?
Geometric mean of ratios	0.9675
SD of log(ratios)	0.04518
SEM of log(ratios)	0.02609
95% confidence interval	0.7471 to 1.253
R square	0.1318

### Sheet: Data S1D
Data S1D. Details for the statistical analysis in Figure 5D.
Original data
WT-light membrane	10 nmol AtpΘ	50 uM DCCD	10 nmol AcnSP	10 nmol AtpΘ_N	10 nmol AtpΘ_C	10 nmol AtpΘ_EE	10 nmol AtpΘ_H
135.423	93.7546	93.7546	142.368	86.8098	135.423	107.644	125.006
142.368	104.172	90.2822	152.785	104.172	128.478	100.699	135.423
145.84	107.644	83.3374	128.478	90.2822	131.951	100.699	121.534
Statistics
WT-light membrane vs. 10 nmol AtpΘ_N
P value	0.0149
Significantly different? (P < 0.05)	Yes
One- or two-tailed P value?	Two-tailed
t, df	t=8.095 df=2
Number of pairs	3
How big is the difference?
Geometric mean of ratios	0.6622
SD of log(ratios)	0.03831
SEM of log(ratios)	0.02212
95% confidence interval	0.5319 to 0.8244
R square	0.9704
WT-light membrane vs. 10 nmol AtpΘ_C
P value	0.1836
Significantly different? (P < 0.05)	No
One- or two-tailed P value?	Two-tailed
t, df	t=2.000 df=2
Number of pairs	3
How big is the difference?
Geometric mean of ratios	0.9347
SD of log(ratios)	0.02542
SEM of log(ratios)	0.01468
95% confidence interval	0.8082 to 1.081
R square	0.6666
WT-light membrane vs. 10 nmol AtpΘ_EE
P value	0.0185
Significantly different? (P < 0.05)	Yes
One- or two-tailed P value?	Two-tailed
t, df	t=7.255 df=2
Number of pairs	3
How big is the difference?
Geometric mean of ratios	0.7295
SD of log(ratios)	0.0327
SEM of log(ratios)	0.01888
95% confidence interval	0.6050 to 0.8796
R square	0.9634
WT-light membrane vs. 10 nmol AtpΘ_H
P value	0.1215
Significantly different? (P < 0.05)	No
One- or two-tailed P value?	Two-tailed
t, df	t=2.600 df=2
Number of pairs	3
How big is the difference?
Geometric mean of ratios	0.9011
SD of log(ratios)	0.03012
SEM of log(ratios)	0.01739
95% confidence interval	0.7585 to 1.071
R square	0.7717

### Sheet: Data S1E
Data S1E. Details for the statistical analysis in Figure 6D.
Original data
Purification	10 nmol AtpΘ	50 μM DCCD	10 nmol AtpΘ+50 μM DCCD	10 nmol AcnSP
12.3671	8.2447	10.7181	5.77129	12.3671
13.1915	6.59576	9.89364	6.59576	14.016
12.3671	7.42023	9.89364	6.59576	11.5426
Statistics
Purification vs. 10 nmol AtpΘ
P value	0.0237
Significantly different? (P < 0.05)	Yes
One- or two-tailed P value?	Two-tailed
t, df	t=6.384 df=2
Number of pairs	3
How big is the difference?
Geometric mean of ratios	0.5848
SD of log(ratios)	0.06321
SEM of log(ratios)	0.03649
95% confidence interval	0.4074 to 0.8395
R square	0.9532
Purification vs. 50 μM DCCD
P value	0.0349
Significantly different? (P < 0.05)	No
One- or two-tailed P value?	Two-tailed
t, df	t=5.213 df=2
Number of pairs	3
How big is the difference?
Geometric mean of ratios	0.8041
SD of log(ratios)	0.03146
SEM of log(ratios)	0.01816
95% confidence interval	0.6717 to 0.9627
R square	0.9314

### Sheet: Data S1F
Data S1F. Details for the statistical analysis in Figure S3.
Original data
T.elongatus light	T.elongatus dark
37.3752	27.2799
38.6866	27.2799
34.7523	25.8184
Statistics
T.elongatus dark vs. T.elongatus light
P value	0.0058
Significantly different? (P < 0.05)	Yes
One- or two-tailed P value?	Two-tailed
Welch-corrected t, df	t=8.084 df=2.688
How big is the difference?
Mean ± SEM of column A	36.94 ± 1.157 N=3
Mean ± SEM of column B	26.79 ± 0.4871 N=3
Difference between means	-10.15 ± 1.255
95% confidence interval	-14.41 to -5.876
R square	0.9605
