## Supplementary material for "AtpΘ is an inhibitor of F_0_F_1_ ATP synthase to arrest ATP hydrolysis during low-energy conditions in cyanobacteria": Table S4

### Sheet: Table S4
Table S4. Mass spectrometry results of pull-down experiment.
Protein ID	Protein name	Description	MW [kDa]	Intensity PatpT-atpT-3xFLAG (1)	Intensity PatpT-atpT (2)	Intensity PpetJ-sfgfp-3xFLAG (3)	log2FC (1) to (2)	log2FC (2) to (3)
P26527	AtpD	ATP synthase subunit β	51.7	88662000000	1702600000	1253700000	5.7	6.14
P27179	AtpA	ATP synthase subunit α	54	58198000000	2026400000	1301800000	4.84	5.48
Q54714	CpcB	C-phycocyanin β chain	18.1	19093000000	1641500000	713580000	3.54	4.74
P17253	AtpG	ATP synthase subunit γ	34.6	9165100000	139620000	34128000	6.04	8.07
P27181	AtpF	ATP synthase subunit b	19.8	6786900000	104700000	153670000	6.02	5.46
P27180	AtpH	ATP synthase subunit delta	20.1	4984800000	0	454710	high	13.42
	Atpθ-3xFLAG		5.5	4548700000	58216000	4917700	6.29	9.85
P27183	AtpF2	ATP synthase subunit b`	16.2	4207400000	59007000	50457000	6.16	6.38
P26287	PetA	Cytochrome f	35.2	2679400000	361080000	226970000	2.89	3.56
P73452	NtrA	Nitrate transport protein NrtA	49	2221800000	390440000	159620000	2.51	3.8
P26533	AtpC	ATP synthase subunit ε	14.6	1280200000	4882100	0	8.03	high
P26290	PetC2	Cytochrome b6f complex iron-sulfur subunit 2	19	1277600000	4237900	0	8.24	high
P74450	Slr0151	Tetratricopeptide repeat thylakoid protein	34.9	767610000	78829000	37251000	3.28	4.37
P73093	CpcG	Phycobilisome rod-core linker polypeptide	27.4	760300000	69756000	25697000	3.45	4.89
Q59987	POR	Light-dependent protochlorophyllide reductase	36.1	519020000	0	13706000	high	5.24
Q55087	ChlP	Geranylgeranyl diphosphate reductase	44.9	458010000	30647000	4372500	3.9	6.71
P27724	NdhH	NAD(P)H-quinone oxidoreductase subunit H	45.5	403440000	86932000	8868500	2.21	5.51
P72629	Slr1116	Hypothetical protein	20.1	353550000	14259000	14246000	4.63	4.63
P74375	Slr0442	Unknown protein	62.9	321630000	7087000	3766100	5.5	6.42
P74551	ApcF	Allophycocyanin subunit beta-18	18.9	317970000	27024000	15465000	3.56	4.36
P73173	PilJ	Signal transducer activity, chemotaxis, transmembrane	103.2	315360000	26898000	2573800	3.55	6.94
P09190	PsbE	Cytochrome b559 subunit alpha	9.4	299140000	16546000	142700000	4.18	1.07
P72584	AcsF1	Magnesium-protoporphyrin IX monomethyl ester [oxidative] cyclase 1	42.2	292650000	16372000	0	4.16	high
P73652	Sll1757	Hypothetical protein	31.7	197170000	8792300	0	4.49	high
P72827	FutA1	Iron uptake protein A1	39.4	184080000	17172000	5272800	3.42	5.13
Q6YRT3	Slr6012	ATPase activity, ATP binding, integral	84.2	180490000	2522600	0	6.16	high
Q55610	SecD	Protein translocase subunit SecD (uses the proton motive force)	50.5	176830000	0	0	high	high
P74665	Gst1	Glutathione S-transferase	29.8	160820000	4032600	40743000	5.32	1.98
P74275	PutA	Delta-1-pyrroline-5-carboxylate dehydrogenase	110	154830000	6358300	36741000	4.61	2.08
P74299	PepC	Phosphoenolpyruvate carboxylase	118.9	123000000	1835400	0	6.07	high
P72623	GlgA2	Probable glycogen synthase	56.2	120570000	60321000	4909800	1	4.62
P19125	NdhJ	NAD(P)H-quinone oxidoreductase subunit J	20.6	107530000	0	0	high	high
P74339	Slr1624	Bacterial Ig and adhesin-domains containing protein	51	107200000	0	5809500	high	4.21
P27178	AtpB	ATP synthase subunit a	30.7	103080000	0	0	high	high
