## Supplementary material for "AtpΘ is an inhibitor of F_0_F_1_ ATP synthase to arrest ATP hydrolysis during low-energy conditions in cyanobacteria": Table S1

### Sheet: Table S1
Table S1. Amino acid sequences of all predicted homologs in cyanobacteria.
Genome Name	Number of homologs	Homolog length	Homolog pI	Homolog aa sequence
Acaryochloris marina MBIC11017	2	63	5.526	MATLKDKSLSIQSLSKTVRRFLSYIAQPILRIFSPSHDDYPKVGVQPFEGDPADPDLNQEGSW
		49	4.583	MKLMNLFAQGIKYLSEAVGRIFAPSDDHYPATGVVPFFGDPYYQSVWID
Anabaena cylindrica PCC 7122	1	50	4.691	MAISRILASMAQFISEAAMRIFSPNDDAYPVIGFQPFTGDPYKKGSAESW
Anabaena sp. 4-3	2	50	4.771	MAITKMLASITQYISEAVMRIFGPSDDAYPTIGVQPFTGEPYKKGIAEIW
		58	7.628	MNTTHSFRQKMQQFQNSGMQVINYISGAVARIFGVRDDDYPATGFQPYEGEPAKKQDF
Anabaena sp. 90	1	49	9.818	MTISKMFIDMAQFISEAFMRIFTPANDAYPVTGVQPFTGSIYKKGKAVW
Anabaena sp. PCC 7108	1	50	7.08	MAIFRILASITQFISEAVIRIFGPNDDAYPLIGFQPFTGDPYKRGRAESW
Anabaena sp. WA102	1	63	10.653	MSPIKRLKKRGYSIMAISKMFADMAQFISEAFMRIFTPANDAYPVIGVQPFTGKIYKKGKAAW
Anabaenopsis circularis NIES-21	2	50	4.42	MGISNIIARITEYISEAAMRIFGPTDDQYPNTGVQPFTGEPYKKGTADIW
		55	5.558	MSIAKIIQSITDGTTQVFTYILGAAKRIFSPRDDNYPETGVQPFEGDISEDKRRH
Aphanizomenon flos-aquae NIES-81	1	49	10.052	MAISKMFADMAQFISEAFMRIFTPANDAYPVIGVQPFTGKIYKKGKAAW
Aphanocapsa montana BDHKU210001	1	39	5.458	MSMMERLSRIFSYISEAVGRIFSPITDHYPATGALPYEG
Arthrospira maxima CS-328	1	50	4.771	MNMMSKLSNMMAYLTEAVIRIFSPTDDAYPEVGPSPFEGTPCKNPSPALK
Arthrospira platensis C1	1	50	4.771	MNMMSKLSNMMAYLTEAVIRIFSPTDDAYPEVGPSPFEGTPCKNPSPALK
Arthrospira platensis NIES-39	1	50	6.571	MNMMSKLSNMMAYLTEAVIRIFSPSDDAYPEVGPSPFEGTPCKKPSPVLK
Arthrospira platensis YZ	1	50	6.571	MNMMSKLSNMMAYLTEAVIRIFSPSDDAYPEVGPSPFEGTPCKKPSPVLK
Arthrospira sp. O9.13F	1	50	6.571	MNMMSKLSNMMAYLTEAVIRIFSPSDDAYPEVGPSPFEGTPCKKPSPALK
Arthrospira sp. TJSD091	1	50	6.571	MNMMSKLSNMMAYLTEAVIRIFSPTDDAYPEVGPSPFEGTPCKKPSPALK
Arthrospira sp. TJSD092	1	50	6.571	MNMMSKLSNMMAYLTEAVIRIFSPTDDAYPEVGPSPFEGTPCKKPSPALK
Aulosira laxa NIES-50	2	50	4.603	MSISRIIANITQYISEAAMRIFAPNDDAYPVIGVQPFTGDPYKKGMADNW
		58	5.486	MSTTTKIGQILQAIVEVPQQVIRYISTGAARAFTPSNDNYPATGVQPYEGDPPEQKHF
Calothrix brevissima NIES-22	2	59	6.947	MSTITKVRQAIQAIGNFFQQIIQYISIAATRAFSPSDDNYPATGLQPYEGDPAIKSKDY
		50	4.35	MSITRIIASITQFISEAAMRIFGPNDDAYPEIGVQPFTGDPYKKGMADYW
Calothrix desertica PCC 7102	2	57	4.984	MTNSNTNGILQAVKEVPQKIITYLSGAVSRIFAPRDDDFPETGVQPFEGEPSEKKHY
		49	5.313	MSISKIVAVVTQYISEAAMEIFAPTHDSYPNIGVQPFSGEPFKGHVDKL
Calothrix parasitica NIES-267	3	45	9.343	MNIFQKLQQGFQSFWQGIVRNFSPGNDDYPQSGVQPYEGETYKKR
		50	4.691	MFISRMLSNITQYISEAVMRIFAPTDDAYPMSGVQPFSGEIYRGRTADGW
		58	9.599	MSNTSKFQQVLKSIIELPQKITNFATNGANKLFSPSNDDYPKSGVQPYEGDYSNKKNH
Calothrix rhizosoleniae SC01	1	50	3.98	MDISKLIAKITQYITEAAMRIFGPDDDEYPSTGVQPFTGEPYNEKTADSW
Calothrix sp. 336/3	1	48	4.859	MAISNFISRITQFISEAAMRIFAPTDDAYPNVGVQPFSGEPYEEKHGK
Calothrix sp. NIES-2098	1	50	4.603	MAISRIIASITQFISEAAMRIFGPNDDAYPAIGVQPFTGDPYKKGMADYW
Calothrix sp. NIES-2100	2	50	4.603	MAITRIIANITQYISEAVMRIFGPNDDAYPVIGVQPFTGDPYKKGMADIW
		59	5.512	MSTTSKIGQFFQSIGELIQKVIQFIYSAAARTFSPNNDDYPESGVQPYEGDPSVKGKHY
Calothrix sp. NIES-3974	2	51	4.26	MMMLSRIVAIITQFISEAAIEIFAPEHDDYPPTGFQPFTGEPYKGKANYDW
		58	5.027	MTDNTTRKGFWQAIIEIPQKVINFISGGVKRIFTPADDNYPEVGPQPFEGEPAEKKNY
Calothrix sp. NIES-4071	2	49	5.313	MSISKIVAVVTQYISEAAMEIFAPTHDSYPNIGVQPFSGEPFKGHVDKL
		70	9.632	MLELTIGRKKRFNMTNTNNNGIFQAVKNAPQKIINYISEAVTRIFAPRDDDYPNTGTQPFEGEPSDKKHY
Calothrix sp. NIES-4101	2	49	4.102	MSVSKLLATITQFLTEAAMEIFAPDHDSYPNIGVQPFTGEPYKGNADNW
		58	7.641	MTNNTNPKTLLQSIKEVPQKIINFIFGGFTRIFTPRDDNYPETGTQPFEGEPADKKHY
Calothrix sp. NIES-4105	2	49	5.313	MSISKIVAVVTQYISEAAMEIFAPTHDSYPNIGVQPFSGEPFKGHVDKL
		70	9.632	MLELTIGRKKRFNMTNTNNNGIFQAVKNAPQKIINYISEAVTRIFAPRDDDYPNTGTQPFEGEPSDKKHY
Calothrix sp. PCC 7103	2	49	5.313	MSISKIVAVVTQYISEAAMEIFAPTHDSYPNIGVQPFSGEPFKGHVDKL
		57	5.566	MTNPNTNGILQAVKQVPQKIITYLSGAVSRIFAPRDDDFPETGVQPFEGEPSEKKHY
Calothrix sp. PCC 7507	1	50	4.691	MAISRIIASITQYISEAAMRIFGPTDDAYPATGMQPFAGEPYKKGTADNW
Chamaesiphon minutus PCC 6605	1	49	7.681	MQIATMLERFIGYFSDAFSRIFALDRNEYPATGLQPFEGEIDKKHRRSS
Chlorogloeopsis fritschii PCC 6912	2	50	9.38	MRAISKLLARLTQYITEAAIRIFGPSDDAYPNTGVQPFSGDPYKERTANW
		58	9.278	MTNNTKQNGILQAILEFPQKIIRYVSSAAVRIFSPRDDNYPETGVQPFEGEPPKKKDY
Chlorogloeopsis fritschii PCC 9212	2	50	9.38	MRAISKLLARLTQYITEAAIRIFGPSDDAYPNTGVQPFSGDPYKERTANW
		58	9.278	MTNNTKQNGILQAILEFPQKIIRYVSSAAVRIFSPRDDNYPETGVQPFEGEPPKKKDY
Chondrocystis sp. NIES-4102	2	51	9.309	MTKKIKLSIRRIFKYLIEAVLEVFSPNHDDYPVIGVQPFSGEIRPENYLNG
		49	4.672	MILVRIVKNIIQYLTEGFIEIFSPEHDSYPLIGIQPYSGTINSNSSNYW
Chroococcales cyanobacterium IPPAS B-1203	1	61	7.668	MFASNKIKAFLQAVFQIPVQFVRYLWEGVSRIFSPSDDRYPSTGVQPFEGEPADDKRRHEW
Chroococcidiopsis sp. PCC 6712	2	46	4.37	MSIYLNVKKSLEYIIEAVLEVFSPNHDNYPAIGIQPFGGEIYLEEK
		51	3.726	MMIISQTLKNIVQYLTEGFARIFSPTDDEYPAIGVQPFEGEIYSSNTYYDY
Chroococcidiopsis sp. TS-821	2	50	4.762	MNIYRMIDSMTRYISEAVTRIFGPSDDAYPATGVQPFTGEPFKPQRNADW
		59	4.396	MSNNKFGLTLKNILLAPVRLVQYIWEAVSRIFGPSEDRYPATGVQPFEGEPADDKTDDW
Chroococcidiopsis thermalis PCC 7203	2	50	6.054	MNISKMLDSAAQYIIEAMTRIFGPSDDAYPAIGTQPFTGEPYKHRRHADW
		61	10.124	MSLSRTSRQVVQFVWNALAQLVTYLGAAVKRIFAPNDDQYPNTGVQPFEGDINDKKHRSKA
Chroogloeocystis siderophila 5.2 s.c.1	1	59	9.39	MSNNKTRLLQKIFLAPVRLVQYIWEAVSRIFSPSEDRYPTTGVQPFEGEPADDKKRHDW
Coleofasciculus chthonoplastes PCC 7420	2	46	4.488	MTVLERVQEMFDYLWGGVKRIFGANDDEYPDTGVQPFEGDRPKERK
		50	4.538	MNISKLFAEMTQYISEAVVRIFGPSDDAYPSTGVQPFSGEPFHEPRRADW
Crinalium epipsammum PCC 9333	1	50	5.536	MGITRWLESITQYLSKSVVRIFSPTDDAYPTIGVQPFEGERYKARHDTDW
Crocosphaera watsonii WH 0003	1	57	4.396	MKLNDMLQGLIQYLTEGFARIFSPAKDDYKDIGIQPFDCKPYIKIEAIEANETALNS
Crocosphaera watsonii WH 0005	1	57	4.396	MKLNDMLQGLIQYLTEGFARIFSPAKDDYKDIGIQPFDCKPYIKIEAIEANETALNS
Crocosphaera watsonii WH 0402	1	57	4.396	MKLNDMLQGLIQYLTEGFARIFSPAKDDYKDIGIQPFDCKPYIKIEAIEANETALNS
Crocosphaera watsonii WH 8501	1	62	4.488	MEVQRMKLNDMLQGLIQYLTEGFARIFSPAKDDYKDIGIQPFDCKPYIKIEAIEANETALNS
Crocosphaera watsonii WH 8502	1	62	4.488	MEVQRMKLNDMLQGLIQYLTEGFARIFSPAKDDYKDIGIQPFDCKPYIKIEAIEANETALNS
Cyanobacteria bacterium QS_8_64_29	1	49	4.179	MRMWTELVRTLRQGIARIFGPNDDDYPQTGVQPYEGDTDEAESSSYYHS
Cyanobacterium aponinum PCC 10605	1	48	4.699	MNIMKMLENMTKYLTEGFARIFSPPEESPPEIGVQPFECAPYREKPSA
cyanobacterium endosymbiont of Epithemia turgida isolate EtSB Lake Yunoko	1	49	3.77	MSVDKILQSLVQYIAEGFDYIFSTTKDECPNIEVPPFDSALYQETSDRV
cyanobacterium endosymbiont of Rhopalodia gibberula	1	49	4.206	MSFNKMLRSLVQYIAEGFYSIFSPTKDECPDIGVQPFDSAIYQETSDRV
cyanobacterium PCC 7702	1	51	9.76	MSAISKLLARLTQYITEAAMRIFGPNNDSYPNTGVQPFSGEPYKKRAADNW
Cyanobacterium sp. HL-69	1	46	3.847	MNILQILEAISNYLTEGFAMIFSAEKDELPEIGVQPFECMPYAQQK
Cyanobacterium stanieri PCC 7202	1	43	4.179	MLEAMTSYLTEGFARIFSAQENEVPEIGVQPFECMPYTQEKKA
Cyanobium gracile PCC 6307	1	62	11.672	MGHPVASTAGHARSASALERFGHWLADTINHAWGNPGEEALHRPPLIGVQPYSDSPPRRRRR
Cyanobium sp. NIES-981	1	68	9.637	MTAMDDLRSTARFAPGRIGTLLALGGNFLAWFGESLIHAMGNPEQERRLQPPLVGVQPYCDRPYRAAR
Cyanothece sp. ATCC 51142	1	56	6.605	MEADGMKLNNVLQGFVQYLTEGFARIFSPAKDDYQNMGIQPYDCKPYTKRETNKAA
Cyanothece sp. PCC 7424	2	48	3.723	MNIPKMMQDLVQYLAEGFARIFGPNDDEYPEIGTQPFEGDPYQAKEAD
		49	3.919	MNIFEKLQHFFQKFSNGVARVFSPNDDDYPEIGVEPFEEDPNADNFNQS
Cyanothece sp. PCC 7425	2	57	9.883	MSTTLRIGQALQRFYQLILSTIDFVAAPVIRIFKPADRNYPATGVQPYEGDPNRTDR
		61	5.8	MSDQLYSLWENIMRALHALELSIQYLSEAVARIFAPNHDHYPATGIIPFSGEPFKKSRWTD
Cyanothece sp. PCC 7822	1	49	3.815	MNIAKSVQDLVQYLAEGFARIFGPNDDQYPEIGVQPFEGEPYQTREADS
Cyanothece sp. PCC 8801	1	49	4.42	MNISTMLQNLIQYITEGFARIFSPAKDKYSDIGVQPFDCEPYPQEQNKA
Cyanothece sp. PCC 8802	1	49	4.42	MNISTMLQNLIQYITEGFARIFSPAKDKYSDIGVQPFDCEPYPQEQNKA
Cylindrospermopsis raciborskii CENA302	1	50	10.781	MMISKSLSRVVQFLSEAFMRIFSPTDDAYPITGFQPFTGVPYKRRRLASW
Cylindrospermopsis raciborskii CENA303	1	50	10.355	MMISKSLSRVVQFLSEAFMRIFSPTDDAYPITGFQPFTGVPYKGRRLASW
Cylindrospermopsis raciborskii CS-505	1	50	10.548	MMISKSLARVVQFLSEAFMRIFSPTDDAYPMTGFQPFTGIPYKRRKFASW
Cylindrospermopsis raciborskii ITEP-A1	1	50	10.781	MMISKSLSRVVQFLSEAFMRIFSPTDDAYPITGFQPFTGVPYKRRRLASW
Cylindrospermopsis raciborskii MVCC14	1	50	10.781	MMISKSLSRVVQFLSEAFMRIFSPTDDAYPITGFQPFTGVPYKRRRLASW
Cylindrospermum sp. NIES-4074	1	50	4.667	MAITRMLASMAQFISEAVMRIFTPTDDAYPVIGVQPFTGEIYKHGTADSW
Cylindrospermum stagnale PCC 7417	1	50	4.166	MAISRMLASIAQYLSEAAMRIFSPTDDAYPVIGVQPFTGDIYKQGTADSW
Dactylococcopsis salina PCC 8305	1	50	4.485	MKLMKMMNELNSFFAEAIARIFSPNQDAYPNVGVQPYSGDPIEAQVELKW
Desertifilum sp. IPPAS B-1220	1	55	3.956	MNFGGKVMNIVKSFGEFIQYLLEAATRTFQPNEEEYPEIGVQPYSGDGASEWVEF
Dolichospermum circinale AWQC310F	1	40	10.073	MAQFISEAFMRIFTPANDAYPVIGVQPFTGNLYKRGRAAW
Dolichospermum compactum NIES-806	1	41	6.981	MAISKMFADMAQFISEAFMRIFTPANDAYPVIGVQPFTGKI
Dolichospermum planctonicum	1	49	10.579	MAISRMLTNMAQFISEAFMRIFTPANDAYPVIGVQPFTGSMYKRGRAAW
filamentous cyanobacterium CCT1	1	55	3.617	MKGLNLSVFGYFFEGLMQYFAEPVGRIFGPSDDNYPNTGVQPFDGDTYAETVETL
Filamentous cyanobacterium ESFC-1	1	49	3.825	MNISELLDRVGQYLLEGFSCIFSPTDDAYPVIGFQPYSGEITAKNDKDW
Fischerella muscicola CCMEE 5323	2	45	4.249	MRAISNLIASVTRYITEAAVRIFGPNDDAYPNIGVQPYTGDVYSE
		57	7.636	MTDTTNKGGIWQRIIETPQKVVRYIYGGVVRIFAPRDDNYPETGVQPFEGEVDKGRH
Fischerella muscicola PCC 7414	2	45	4.249	MRAISNLIASVTRYITEAAVRIFGPNDDAYPNIGVQPYTGDVYSE
		57	7.636	MTDTTNKGGIWQRIIETPQKVVRYIYGGVVRIFAPRDDNYPETGVQPFEGEVDKGRH
Fischerella sp. NIES-3754	2	45	4.249	MRAISNLIASVTRYITEAAVRIFGPNDDAYPNIGVQPYTGDVYSE
		57	7.638	MTNTTNKSGIWQRIIETPQKVVRYIYGGVVRIFTPRDDNYPETGVQPFEGEIDKERH
Fischerella sp. NIES-4106	2	45	4.249	MKAISNIIASITRYITEAAVRIFGPNDDAYPNIGIQPYTGDVFSE
		57	5.612	MTNTTNKSSIWQKTIEVPQQVFRYIYGGFVRIFTPRDDNYPETGVQPFEGEIDKERH
Fischerella sp. PCC 9339	2	45	4.249	MKAISNIIASITRYITEAAVRIFGPNDDAYPNIGIQPYTGDVYSE
		57	7.667	MTNTTNKNNIWQKIIEVPQQVFRFIYGGFVRIFTPRDDNYPETGVQPFEGEIDKGRH
Fischerella sp. PCC 9431	2	45	4.249	MRAISNIIASITRYITEAAIRIFGPNDDAYPNIGVQPYTGDVFSE
		57	5.612	MTNTTNKSSIWQKIIEVPQQVFRFIYGGFVRIFTPRDDNYPETGVQPFEGEIDKERH
Fischerella thermalis BR2B	2	45	4.249	MRAISNLIASVTRYITEAAVRIFGPNDDAYPNIGVQPYTGDVYSE
		57	7.638	MTNTTNKSGIWQRIIETPQKVVRYIYGGFIRIFTPRDDNYPETGVQPFEGEIDKERH
Fischerella thermalis CCMEE 5201	2	45	4.249	MRAISNLIASVTRYITEAAVRIFGPNDDAYPNIGVQPYTGDVYSE
		57	7.638	MTNTTNKSGIWQRIIETPQKVVRYIYGGFIRIFTPRDDNYPETGVQPFEGEVDKERH
Fischerella thermalis CCMEE 5205	2	45	4.249	MRAISNLIASVTRYITEAAVRIFGPNDDAYPNIGVQPYTGDVYSE
		57	7.638	MTNTTNKSGIWQRIIETPQKVVRYIYGGFIRIFTPRDDNYPETGVQPFEGEIDKERH
Fischerella thermalis CCMEE 5208	2	45	4.249	MRAISNLIASVTRYITEAAVRIFGPNDDAYPNIGVQPYTGDVYSE
		57	7.638	MTNTTNKSGIWQRIIETPQKVVRYIYGGFIRIFTPRDDNYPETGVQPFEGEIDKERH
Fischerella thermalis CCMEE 5268	2	45	4.249	MRAISNLIASVTRYITEAAVRIFGPNDDAYPNIGVQPYTGDVYSE
		57	7.638	MTNTTNKSGIWQRIIETPQKVVRYIYGGFIRIFTPRDDNYPETGVQPFEGEIDKERH
Fischerella thermalis CCMEE 5273	2	45	4.249	MRAISNLIASVTRYITEAAVRIFGPNDDAYPNIGVQPYTGDVYSE
		57	7.638	MTNTTNKSGIWQRIIETPQKVVRYIYGGFIRIFTPRDDNYPETGVQPFEGEIDKERH
Fischerella thermalis CCMEE 5282	1	45	4.249	MRAISNLIASVTRYITEAAVRIFGPNDDAYPNIGVQPYTGDVYSE
Fischerella thermalis CCMEE 5318	2	45	4.249	MRAISNLIASVTRYITEAAVRIFGPNDDAYPNIGVQPYTGDVYSE
		57	7.638	MTNTTNKSGIWQRIIETPQKVVRYIYGGFIRIFTPRDDNYPETGVQPFEGEIDKERH
Fischerella thermalis CCMEE 5319	2	45	4.249	MRAISNLIASVTRYITEAAVRIFGPNDDAYPNIGVQPYTGDVYSE
		57	7.638	MTNTTNKSGIWQRIIETPQKVVRYIYGGFIRIFTPRDDNYPETGVQPFEGEIDKERH
Fischerella thermalis PCC 7521	2	45	4.249	MRAISNLIASVTRYITEAAVRIFGPNDDAYPNIGVQPYTGDVYSE
		57	7.638	MTNTTNKSGIWQRIIETPQKVVRYIYGGFIRIFTPRDDNYPETGVQPFEGEIDKERH
Fischerella thermalis WC1110	2	45	4.249	MRAISNLIASVTRYITEAAVRIFGPNDDAYPNIGVQPYTGDVYSE
		57	7.638	MTNTTNKSGIWQRIIETPQKVVRYIYGGFIRIFTPRDDNYPETGVQPFEGEIDKERH
Fischerella thermalis WC114	2	45	4.249	MRAISNLIASVTRYITEAAVRIFGPNDDAYPNIGVQPYTGDVYSE
		57	7.638	MTNTTNKSGIWQRIIETPQKVVRYIYGGFIRIFTPRDDNYPETGVQPFEGEIDKERH
Fischerella thermalis WC119	2	45	4.249	MRAISNLIASVTRYITEAAVRIFGPNDDAYPNIGVQPYTGDVYSE
		57	7.638	MTNTTNKSGIWQRIIETPQKVVRYIYGGFIRIFTPRDDNYPETGVQPFEGEIDKERH
Fischerella thermalis WC213	2	45	4.249	MRAISNLIASVTRYITEAAVRIFGPNDDAYPNIGVQPYTGDVYSE
		57	7.638	MTNTTNKSGIWQRIIETPQKVVRYIYGGFIRIFTPRDDNYPETGVQPFEGEIDKERH
Fischerella thermalis WC245	2	45	4.249	MRAISNLIASVTRYITEAAVRIFGPNDDAYPNIGVQPYTGDVYSE
		57	7.638	MTNTTNKSGIWQRIIETPQKVVRYIYGGFIRIFTPRDDNYPETGVQPFEGEIDKERH
Fischerella thermalis WC246	2	45	4.249	MRAISNLIASVTRYITEAAVRIFGPNDDAYPNIGVQPYTGDVYSE
		57	7.638	MTNTTNKSGIWQRIIETPQKVVRYIYGGFIRIFTPRDDNYPETGVQPFEGEIDKERH
Fischerella thermalis WC341	2	45	4.249	MRAISNLIASVTRYITEAAVRIFGPNDDAYPNIGVQPYTGDVYSE
		57	7.638	MTNTTNKSGIWQRIIETPQKVVRYIYGGFIRIFTPRDDNYPETGVQPFEGEIDKERH
Fischerella thermalis WC441	2	45	4.249	MRAISNLIASVTRYITEAAVRIFGPNDDAYPNIGVQPYTGDVYSE
		57	7.638	MTNTTNKSGIWQRIIETPQKVVRYIYGGFIRIFTPRDDNYPETGVQPFEGEIDKERH
Fischerella thermalis WC527	2	45	4.249	MRAISNLIASVTRYITEAAVRIFGPNDDAYPNIGVQPYTGDVYSE
		57	7.638	MTNTTNKSGIWQRIIETPQKVVRYIYGGFIRIFTPRDDNYPETGVQPFEGEIDKERH
Fischerella thermalis WC538	2	45	4.249	MRAISNLIASVTRYITEAAVRIFGPNDDAYPNIGVQPYTGDVYSE
		57	7.638	MTNTTNKSGIWQRIIETPQKVVRYIYGGFIRIFTPRDDNYPETGVQPFEGEIDKERH
Fortiea contorta PCC 7126	1	50	4.603	MAISRIIASITQYISEAAMRIFGPTDDAYPATGMQPFMGDPYKKGTADNW
Fremyella diplosiphon NIES-3275	2	50	4.603	MSISRIIANITQYISEAAMRIFAPSDDAYPVIGVQPFTGDPYKKGMADNW
		58	4.859	MSTTTKIGQILQAIIEVPQQVIRYIYTGAARAFTPSNDNYPATGVQPYEGDPPEEKHF
Geitlerinema sp. FC II	1	40	7.036	MNFIKPVKQAAQYVSEAFLRIFGPTDDSYPNVGVQPFEGR
Geitlerinema sp. PCC 7105	1	46	9.817	MNFIKPVKQAAQYVSEAFLRIFGPTDDSYPNVGVQPFEGRPNKKSA
Geitlerinema sp. PCC 7407	1	49	3.98	MNISLAFENMFRYISEGVARIFGPSDDQYPDVGVQPFEGDPYKETKTVD
Geitlerinema sp. PCC 9228	1	51	4.232	MKLWDSIKNSIGYVFDGIRRIFGPSDDEYPNTGVQPFEGDTNQDQRQQNQY
Geminocystis herdmanii PCC 6308	1	48	4.376	MNIMKMIEDMTKYLTEAFTRIFSPPEESVPEIGVQPFECSPYKVNSSS
Geminocystis sp. NIES-3708	1	53	4.949	MNIIKMLGDMTKYLTEGFTRIFSPPEKSPPEIGVQPFECTHYSEKPSADNSIS
Geminocystis sp. NIES-3709	1	48	4.376	MNIIKMLEDITKYLTEGFVRIFSPSEESLPEIGVQPYESAPYNKNSSI
Gloeobacter violaceus PCC 7421	1	64	4.819	MRWFALVAQYVSEAILQIFFPDRDEFPKYGFEVFKGEIAGDFEGWPERPSCRIDRHRPVANEAT
Gloeobacter kilaueensis JS1	1	58	4.883	MRWIVQVAQYVFEAIGQVFNPLRDEFPRYGFEAFSADLPDATTDWPQRPACRITCPLK
Gloeocapsa sp. PCC 7428	2	59	5.586	MSNNKIGLLQNILLAPVRLVQYIWEAVSRIFSPSEDRYPTTGVQPFEGEPADDKKRHDW
		50	4.762	MSIYRIIDSMTRYISEAVTRIFGPSDDAYPATGVQPFTGEPFKPQRNADW
Halomicronema hongdechloris C2206	1	94	4.682	MSKEKALDFLSKAAEDQQLKQRLQDADHPNELVNLAQQHGYEFSSDHLKQAIPAIQEKRGFFGDLVDAVLELFGPNHDDYPPTGVQPFSGDPNK
Halothece sp. PCC 7418	1	50	3.488	MGIMKVMDNINSFFAEAIARIFSPSDDAYPDVGVQPYSGDPMSNDVELEW
Hapalosiphon sp. MRB220 - Xanthomonadaceae spp. co-culture	2	57	5.612	MTNTTNKSNIWQKIIEVPQQVFRFIYGGFVRIFTPRDDNYPETGVQPFEGEIDKERH
		45	4.249	MRAISNIIASITRYITEAAVRIFGPNDDAYPNIGVQPYTGDVFSE
Hassallia byssoidea VB512170	1	50	4.249	MMAISRILASIAQYISEAAMRIFGPNDDAYPVIGIQPFTGEPYKGAADNW
Hyella patelloides LEGE 07179	2	41	7.036	MIVSQTLKSLVQYLAEGFARIFSPSKDRYPVIGVQPFEGDI
		40	4.038	MKIFQWLQDTVQSIWNDVSGLFKPTNDDYPKAGVQPFEGE
Leptolyngbya boryana NIES-2135	2	57	5.79	MSTTHDRSLWQTVKSIPHNVIQFMSGAIVRIFGTSDDDYPATGVQPFEGEPTKEKHF
		53	5.548	MSVPKVVVDVVDYFSGAFGRIFGLRDDQYPESGVQPFSGDVYDRKHAKKDFER
Leptolyngbya boryana PCC 6306	2	53	5.548	MSVPKVVVDVVDYFSGAFGRIFGLRDDQYPESGVQPFSGDVYDRKHAKKDFER
		57	5.79	MSTTHDRSLWQTVKSIPHNVIQFMSGAIVRIFGTSDDDYPATGVQPFEGEPTKEKHF
Leptolyngbya foveolarum	1	51	9.232	MTLLQKINIAFVYIAEAAYRIFSPHDDAYPATGVQPYSGMPYNKRMHRWNE
Leptolyngbya sp. KIOST-1	2	55	3.528	MKGLNLSVFGYFFEGLVQYFAEPVGRIFGPDDDNYPNIGVQPFDGDAYAETVEIL
		63	7.929	MTTPQKSLSVRIKTMLRAWPQAFEAIAAAAGRLFSPSHDDYPKTGVQPFSGDVPEDHSGQHSP
Leptolyngbya sp. NIES-2104	1	53	6.064	MSIPKVVDGLMDYFSGAVTRIFGLSDDAYPETGFQPFSGDVYDKKHVKKHFER
Leptolyngbya sp. NIES-3755	1	53	6.072	MAIPKVVEEVMDYFSGAVTRIFGLSDDAYPSTGLQPFSGDVYDKKHVKKHFER
Leptolyngbya sp. O-77	1	50	4.273	MNLFKVIGQAIQFLTEGASEIFSPDRDEYPKTGVQPYEGDPLSERVESTK
Leptolyngbya sp. PCC 6406	1	48	3.723	MKLFKVFEDIVQYFSDAFARIFGPNDEPVPSIGVQPFEGDVPSEPLED
Leptolyngbya sp. PCC 7375	2	47	4.16	MHVLRWLATSFDYIFGAAIRIFGPNDDAYPAIGVQPYEGDPYSSSWI
		54	3.825	MSALQRMISTVGQSIQQSTVWIFDAAKRIFSPSDDDYPETGVQPFEGDISETNQ
Leptolyngbya sp. PCC 7376	1	45	3.554	MSKLLENIISYISQAIGGIFAPNEEPVPEIGTQPFEGEPYANYLE
Limnoraphis robusta CS-951	1	49	4.198	MNILHALGNMVVYVSEAAARIFSPSDDSYPMIGVQPFEGIPNHDYKWED
Limnothrix sp. PR1529	1	49	3.242	MQFWTSLSSSMQYVLEGFGEIFAPDHDDYPAVGVQPFEDEPYLGSNWTE
Lyngbya aestuarii BL J	2	49	4.894	MSNITRRFQEVFEYIWLGAKRIFSSNTDQYPQTGFQPYEGDSANKSNAE
		49	3.724	MNIFHALADMIVYVSEAAARIFTLSDNISPVIGVQPFEGIPASSSEWED
Lyngbya sp. PCC 8106	1	49	3.724	MNIFHALADMIVYVSEAAARIFTPSDNIYPVIGVQPFEGFISGSSEWED
Mastigocladopsis repens PCC 10914	1	50	7.031	MAISRMLAKVMQYISEAAMRIFGPNDDAYPNIGVQPFTGEPYKQRTADTW
Microcoleaceae bacterium UBA9251	1	39	4.604	MNLSKSLTNAMRYISEAAIRIFSPSDDQYPSTGVQPFEG
Microcoleus sp. PCC 7113	2	46	3.874	MSIFKWLQAALQYIGEGVVRIFRPSDDEYPNIGVQPFAGDSFEEDA
		50	5.445	MGIYKLFNSITQYISEAVVRIFSPSDDAYPIIGVQPFSGEPLQGHKRADW
Microcoleus vaginatus FGP-2	1	49	9.817	MNLSKSLANAMRYVSEAAVRIFSPSDDNYPNSGVQPFEGKLSKTSKSRD
Microcystis aeruginosa DA14	1	49	4.473	MNIKDTLHNFVQYLTEAFARIFSPNNDEYPDVGMQPFDSEPYHAPKGNS
Microcystis aeruginosa DIANCHI905	1	49	4.473	MNIKDTLHNFVQYLTEAFARIFSPNNDEYPDVGMQPFDSEPYHAPKVNS
Microcystis aeruginosa KW	1	49	4.473	MNIKDTLHNFVQYLTEAFARIFSPNNDEYPDVGMQPFDSEPYHAPKGNS
Microcystis aeruginosa NIES-2481	1	49	4.473	MNIKDTLHNFVQYLTEAFARIFSPSNDEYPDVGMQPFDSEPYHAPKGNS
Microcystis aeruginosa NIES-2549	1	49	4.473	MNIKDTLHNFVQYLTEAFARIFSPSNDEYPDVGMQPFDSEPYHAPKGNS
Microcystis aeruginosa NIES-298	1	49	4.473	MNIKDTLHNFVQYLTEAFARIFSPNNDEYPDVGMQPFDSEPYHAPKGNS
Microcystis aeruginosa NIES-44	1	49	4.473	MNIKDTLHNLVQYLTEAFARIFSPNNDEYPDVGMQPFDAEPYHAPKGNS
Microcystis aeruginosa NIES-843	1	60	10.182	MRAKASVRYWTKLCNVSLIFIAFLSDSRQQSLFRIRLIHPSIPIIWPESHQLLTFEIILE
Microcystis aeruginosa NIES-87	1	49	4.473	MNIKDTLHNFVQYLTEAFARIFSPSNDEYPDVGMQPFDSEPYHAPKGNS
Microcystis aeruginosa NIES-88	1	49	4.473	MNIKDTLHNFVQYLTEAFARIFSPNNDEYPDVGMQPFDAEPYHAPKGNS
Microcystis aeruginosa NIES-98	1	40	3.944	MNIKDTLHNFVQYLTEAFARIFSPNNDEYPDVGMQPFDSE
Microcystis aeruginosa PCC 7005	1	49	4.473	MNIKDTLHNFVQYLTEAFARIFSPNNDEYPDVGMQPFDSEPYHAPKGNS
Microcystis aeruginosa PCC 7806	1	49	4.473	MNIKDTLHNFVQYLTEAFARIFSPNNDEYPDVGMQPFDSEPYHAPKVNS
Microcystis aeruginosa PCC 7806SL	1	49	4.473	MNIKDTLHNFVQYLTEAFARIFSPNNDEYPDVGMQPFDSEPYHAPKVNS
Microcystis aeruginosa PCC 7941	1	49	4.473	MNIKDTLHNFVQYLTEAFARIFSPNNDEYPDVGMQPFDSEPYHAPKGNS
Microcystis aeruginosa PCC 9432	1	49	4.473	MNIKDTLHNFVQYLTEAFARIFSPNNDEYPDVGMQPFDSEPYHAPKGNS
Microcystis aeruginosa PCC 9443	1	49	4.473	MNIKDTLHNFVQYLTEAFARIFSPNNDEYPDVGMQPFDSEPYHAPKGNS
Microcystis aeruginosa PCC 9701	1	49	4.473	MNIKDTLHNFVQYLTEAFARIFSPSNDEYPDVGMQPFDSEPYHAPKGNS
Microcystis aeruginosa PCC 9717	1	49	4.473	MNIKDTLHNFVQYLTEAFARIFSPNNDEYPDVGMQPFDSEPYHAPKGNS
Microcystis aeruginosa PCC 9806	1	49	4.276	MNIKDTLHNFVQYLTEAFARIFSPNNDEYPDVGMQPFDSEPYHAPKGDS
Microcystis aeruginosa PCC 9807	1	49	4.276	MNIKDTLHDFVQYLTEAFARIFSPNNDEYPDVGMQPFDSEPYHAPKGNS
Microcystis aeruginosa PCC 9808	1	49	4.473	MNIKDTLHNFVQYLTEAFARIFSPNNDEYPDVGMQPFDSEPYHAPKGNS
Microcystis aeruginosa Sj	1	40	3.823	MNIKDTLHDFVQYLTEAFARIFSPNNDEYPDVGMQPFDSE
Microcystis aeruginosa SPC777	1	49	4.473	MNIKDTLHNFVQYLTEAFARIFSPNNDEYPDVGMQPFDSEPYHAPKGNS
Microcystis aeruginosa TAIHU98	1	49	4.473	MNIKDTLHNFVQYLTEAFARIFSPNNDEYPDVGMQPFDSEPYHASKGNS
Microcystis flos-aquae DF17	1	40	3.944	MNIKDTLHNFVQYLTEAFARIFSPNNDEYPDVGMQPFDSE
Microcystis panniformis FACHB-1757	1	49	4.276	MNIKDTLHDFVQYLTEAFARIFSPNNDEYPDVGMQPFDSEPYHAPKGNS
Microcystis sp. 0824	1	49	4.473	MNIKDTLHNFVQYLTEAFARIFSPNSDEYPDVGMQPFDSEPYHAPKGNS
Microcystis sp. MC19	1	49	4.473	MNIKDTLHNFVQYLTEAFARIFSPNNDEYPDVGMQPFDSEPYHAPKGNS
Microcystis sp. T1-4	1	49	4.473	MNIKDTLHNFVQYLTEAFARIFSPNNDEYPDVGMQPFDSEPYHAPKGNS
Microcystis viridis NIES-102	1	49	4.473	MNIKDTLHNFVQYLTEAFARIFSPNNDEYPDVGMQPFDSEPYHAPKSNS
Microcystis wesenbergii TW10	1	40	3.944	MNIKDTLHNLVQYLTEAFARIFSPNNDEYPDVGMQPFDAE
Moorea bouillonii PNG5-198	1	49	4.004	MGFYKLLESSIQYLSEAVARIFGPNDDIYPAIGVQPFSGDPFEQKEASW
Moorea producens 3L	1	49	4.004	MAFYKLLESSIQYLSEAVARIFGPNDDIYPAIGVQPFSGDPFEQKEASW
Moorea producens PAL-8-15-08-1	1	49	4.004	MSFYKLLESSIQYLSEAVARIFGPNDDIYPAIGVQPFSGDPFEQKEASW
Myxosarcina sp. GI1	3	52	4.411	MIIKMLESIFQYIGEGFARIFGPSNDECPSIGVQPFSGVIYHANSKLDWFDW
		49	4.136	MKIFQWLQNLVQYIWDGVSRLFKASDDDYPKSGVQPYEGDPYDEREQSL
		52	9.76	MIISSNVRRITEYFAEAFLELFGPSHDDYPAVGIQPFSGTITQKKRKRSIYT
Nodosilinea nodulosa PCC 7104	1	55	4.331	MKDLKLSGFSQIFGGVMQYFAEAFGRIFGPDDNSYPATGVQPFEGDAHTEKAETL
Nodularia sp. NIES-3585	1	58	4.602	MSKSGRTQEILQSMRNIPQQVINYISEAVSRIFSPRDDDYPATGVQPFEGDPPDKKND
Nodularia spumigena CCY9414	2	58	7.122	MSKSGKKQEILQSMRNIPQQVINYISEAVSRIFSPRDDNYPATGVQPFEGDPPDKKND
		40	7.045	MQYVSEAVMRIFSPTEDAYPMIGVQPFTGELYKRGTAKVW
Nodularia spumigena CENA596	2	58	7.164	MSKSGKTRERLQSMRNIPQQVMNYISEAVSRIFSPRDDDYPATGVQPFEGDPADKRND
		50	9.343	MAISKTFVSIMQYVSEAVMRIFSPTEDAYPMIGVQPFTGELYKRGTAKVW
Nodularia spumigena UHCC 0039	2	58	4.93	MSKSGRTQEILQSMRNIPQQVINYISEAVSRIFSPRDDNYPATGVQPFEGDPPDKKND
		50	9.343	MAISKTFVSIMQYVSEAVMRIFSPTEDAYPMIGVQPFTGELYKRGTAKVW
Nostoc carneum NIES-2107	2	58	5.486	MSATTKIGQILQAIVEVPQQVIRYISTGAARAFTPSNDNYPATGVQPYEGDPPEQKHF
		50	4.603	MSISRIIANITQYISEAAMRIFAPSDDAYPVIGVQPFTGDPYKKGMADNW
Nostoc commune NIES-4072	1	50	3.569	MAISQIIANITQYISEAAMRIFGPTDDAYPVIGVQPFTGEPYDEHTDDNW
Nostoc cycadae WK-1	2	55	5.558	MSIAKIIQSITDGTTQVFTYILGAAKRIFSPRDDNYPETGVQPFEGDISEDKRRH
		50	4.42	MGISNIIARITEYISEAAMRIFGPTDDQYPNTGVQPFTGEPYKKGTADIW
Nostoc flagelliforme CCNUN1	1	50	4.038	MAISQIIANITQYISEAAMRIFGPTDDAYPVIGVQPFTGEPYDKRTADTW
Nostoc linckia NIES-25	1	53	4.279	MTISKISQMLADVTQYIYEAAMRIFGPNDDAYPTIGIQPFTGDPYKKGTADNW
Nostoc linckia z1	2	53	4.35	MNITKISQMLADMAQYIYEAAMRIFGPNDDAYPTIGIQPFTGEPYKKGTADNW
		59	9.319	MKISTKIRQFINSIQEFFGKIINYILTAVSRIFAPKDDDYPASGVQPFEGDIADDKRKF
Nostoc linckia z14	2	53	4.35	MNITKISQMLADMAQYIYEAAMRIFGPNDDAYPTIGIQPFTGEPYKKGTADNW
		59	9.319	MKISTKIRQFINSIQEFFGKIINYILTAVSRIFAPKDDDYPASGVQPFEGDIADDKRKF
Nostoc linckia z15	2	53	4.35	MNITKISQMLADMAQYIYEAAMRIFGPNDDAYPTIGIQPFTGEPYKKGTADNW
		59	9.319	MKISTKIRQFINSIQEFFGKIINYILTAVSRIFAPKDDDYPASGVQPFEGDIADDKRKF
Nostoc linckia z16	2	53	4.35	MNITKISQMLADMAQYIYEAAMRIFGPNDDAYPTIGIQPFTGEPYKKGTADNW
		59	9.319	MKISTKIRQFINSIQEFFGKIINYILTAVSRIFAPKDDDYPASGVQPFEGDIADDKRKF
Nostoc linckia z18	2	53	4.35	MNITKISQMLADMAQYIYEAAMRIFGPNDDAYPTIGIQPFTGEPYKKGTADNW
		59	9.319	MKISTKIRQFINSIQEFFGKIINYILTAVSRIFAPKDDDYPASGVQPFEGDIADDKRKF
Nostoc linckia z2	2	53	4.35	MNITKISQMLADMAQYIYEAAMRIFGPNDDAYPTIGIQPFTGEPYKKGTADNW
		59	9.319	MKISTKIRQFINSIQEFFGKIINYILTAVSRIFAPKDDDYPASGVQPFEGDIADDKRKF
Nostoc linckia z3	2	53	4.35	MNITKISQMLADMAQYIYEAAMRIFGPNDDAYPTIGIQPFTGEPYKKGTADNW
		59	9.319	MKISTKIRQFINSIQEFFGKIINYILTAVSRIFAPKDDDYPASGVQPFEGDIADDKRKF
Nostoc linckia z4	2	53	4.35	MNITKISQMLADMAQYIYEAAMRIFGPNDDAYPTIGIQPFTGEPYKKGTADNW
		59	9.319	MKISTKIRQFINSIQEFFGKIINYILTAVSRIFAPKDDDYPASGVQPFEGDIADDKRKF
Nostoc linckia z6	2	53	4.35	MNITKISQMLADMAQYIYEAAMRIFGPNDDAYPTIGIQPFTGEPYKKGTADNW
		59	9.319	MKISTKIRQFINSIQEFFGKIINYILTAVSRIFAPKDDDYPASGVQPFEGDIADDKRKF
Nostoc linckia z7	2	53	4.35	MNITKISQMLADMAQYIYEAAMRIFGPNDDAYPTIGIQPFTGEPYKKGTADNW
		59	9.319	MKISTKIRQFINSIQEFFGKIINYILTAVSRIFAPKDDDYPASGVQPFEGDIADDKRKF
Nostoc linckia z8	2	53	4.35	MNITKISQMLADMAQYIYEAAMRIFGPNDDAYPTIGIQPFTGEPYKKGTADNW
		59	9.319	MKISTKIRQFINSIQEFFGKIINYILTAVSRIFAPKDDDYPASGVQPFEGDIADDKRKF
Nostoc linckia z9	2	53	4.35	MNITKISQMLADMAQYIYEAAMRIFGPNDDAYPTIGIQPFTGEPYKKGTADNW
		59	9.319	MKISTKIRQFINSIQEFFGKIINYILTAVSRIFAPKDDDYPASGVQPFEGDIADDKRKF
Nostoc piscinale CENA21	2	47	4.894	MAISQIIARITEYISEAAMRIFGPTDDQYPNTGVQPFTGEPYKKRYE
		55	6.051	MSVSKIIHTITDGAAQVVTYISSAASRIFSPRDDNYPETGVQPFDGDIADSKRRH
Nostoc punctiforme PCC 73102	1	51	4.35	MMAISQIIANITRYISEAAMRIFGPNDDAYPAIGVQPFTGEPYDKRTADTW
Nostoc sp. ATCC 53789	1	50	4.793	MGISKILGNITRYISEAAMRIFGPNDDAYPTIGVQPFTGEPYDKKHTDDT
Nostoc sp. CENA543	2	50	4.771	MAIPRIIASITQYISEAVMRIFAPNDDAYPNIGVQPFTGEPYKKGSAESW
		55	9.817	MFPVKSLLQNIKNLGQQLINYLSGAVSRIFSVRDDNYPATGVQPFNGDIPKKQDF
Nostoc sp. HK-01	2	50	4.42	MGISNIIARITEYISEAAMRIFGPTDDQYPNTGVQPFTGEPYKKGTADIW
		55	9.391	MSIAKIIQSITDGTTQVFTYILGAAKRIFSPRDDNYPETGVQPFKGDISEDKRRH
Nostoc sp. KVJ20	1	50	4.038	MAISQIIANITQYISEAAMRIFGPTDDAYPVIGVQPFTGEPYDKRTADTW
Nostoc sp. NIES-2111	1	50	7.057	MAISKMLAGVMQYVSEAFLRIFGPTDDAYPIIGVQPFTGEPYKKRATETW
Nostoc sp. NIES-3756	1	50	7.057	MAISKMLAGVMQYVSEAFLRIFGPTDDAYPIIGVQPFTGEPYKKRATETW
Nostoc sp. NIES-4103	1	51	4.106	MMFITKMIANITQYISEAAMRIFGPNDDAYPNIGVQPFTGEPYEKGTADSW
Nostoc sp. PCC 7107	1	50	4.42	MAISNIIARITEYISEAAMRIFGPTDDQYPNTGVQPFTGEPYKKGTADIW
Nostoc sp. PCC 7120	1	50	7.019	MAITKMIAGVVQYVSEAFLRIFGPNDDAYPTIGVQPFTGDPYKKRTAEIW
Nostoc sp. PCC 7524	2	50	4.771	MAITKMLASITQYISEAVMRIFGPTDDAYPIIGVQPFSGEPYKKGTAEIW
		58	7.045	MTTSNNFRQKIQTIPNLGMQVINYISGAVARIFGVRDDDYPATGVQPYEGEPAKKQDF
Nostocales cyanobacterium HT-58-2	1	45	3.972	MIASVTQYISEAFIRIFGPNDDAYPNIGVQPFTGDPYKDRTADTW
Oscillatoria acuminata PCC 6304	1	46	4.179	MNLSKTIGDFFQHVSEAAARIFGPNDDKYPETGVQPFDGDPNSEKE
Oscillatoria nigro-viridis PCC 7112	1	48	10.126	MNLSKSLTNAMRYVSEAAVRIFSPSDDNYPNSGVQPFEGKPSKSSKSR
Oscillatoria sp. PCC 10802	2	49	4.435	MNLPKVVEDTMQYVMAAAGRIFSPSDDKYPEVGVQPFEGEPNKERHWAD
		49	4.68	MNLPKSVEDAMKYVMAAAGRLFSPSDDKYPEVGVQPFEGEANKERHWTD
Oscillatoriales cyanobacterium JSC-12	1	50	4.702	MSIPKVIDDVIQFVSGAVSRIFSVSDDKYPNTGVQPFDGDFHKKDHSTDY
Oscillatoriales cyanobacterium USR001	1	48	9.402	MSISEKFAEAIRFVSEAAMRVFAPNKDKYPETGVQPFDGVPSKDKSGK
Phormidesmis priestleyi ULC007	1	50	4.284	MNLPKVIKDVIGYVSGALTRIFGLNDDSYPETGVQPYEGELSDKKQSSDW
Phormidium sp. HE10JO	1	46	9.716	MKLWKLMKDSVQYVSEGFLRIFSPSKDEYPDSGLQPFEGRPNKKSA
Planktothricoides sp. SR001	1	49	4.42	MNISKSVSNMMQYLSEAVARIFAPSDDMYPLIGVQPFEGEPCKKTQWAD
Planktothrix agardhii CCAP 1459/11A	1	49	7.663	MNILRSLKEMMTYLTEAAGRMFIVSDDVYPSVGTQPFEGNPNKDPRWKH
Planktothrix agardhii NIES-204	1	49	7.663	MNILRSFKEMMTYLTEAAGRMFVVSDDTYPSVGTQPFEGNPNKDPRWKH
Planktothrix agardhii NIVA-CYA 126/8	1	49	7.663	MNILRSFKEMMTYLTEAAGRMFVVSDDTYPSVGTQPFEGNPNKDPRWKH
Planktothrix agardhii NIVA-CYA 15	1	49	7.663	MNILRSLKEMMTYLTEAAGRMFIVSDDVYPSVGTQPFEGNPNKDPRWKH
Planktothrix agardhii NIVA-CYA 34	1	49	7.663	MNILRSLKEMMTYLTEAAGRMFIVSDDVYPSVGTQPFEGNPNKDPRWKH
Planktothrix agardhii NIVA-CYA 56/3	1	49	7.663	MNILRSLKEMMTYLTEAAGRMFIVSDDVYPSVGTQPFEGNPNKDPRWKH
Planktothrix paucivesiculata PCC 9631	1	49	7.651	MNILRSVKEMMDYLTEAAGRMFTVGDDMYPSVGVQPFETKPSKDRNLKH
Planktothrix prolifica NIVA-CYA 406	1	49	7.663	MNILRSLKEMMTYLTEAAGRMFIVSDDVYPSVGTQPFEGNPNKDPRWKH
Planktothrix prolifica NIVA-CYA 98	1	49	7.663	MNILRSLKEMMTYLTEAAGRMFIVSDDVYPSVGTQPFEGNPNKDPRWKH
Planktothrix rubescens NIVA-CYA 407	1	49	7.663	MNILRSLKEMMTYLTEAAGRMFIVSDDVYPSVGTQPFEGNPNKDPRWKH
Planktothrix serta PCC 8927	1	49	7.663	MNILKSVKEMMAYLTEAAGRMFVVSDDVYPSVGTQPFEGTPNKDPRRNH
Planktothrix sp. PCC 11201	1	49	7.663	MNILRSLKEMMTYLTEAAGRMFIVSDDVYPSVGTQPFEGNPNKDPRWKH
Planktothrix tepida PCC 9214	1	49	7.649	MNILKSVKEMMTYLTEAAGRMFVVSDDMYPAVGTQPFEGTPNKDPRWKH
Pleurocapsa sp. PCC 7319	2	46	3.526	MKIFTWIQDTFQYLVNGVARLFEPTDDDYPNTGVQPFSGDPSNDQE
		53	4.735	MIVIRIVKDIKNIIQYITEGFIEIFSPDNDHYPAVGVQPFGGTINNYPSRFDW
Pleurocapsa sp. PCC 7327	2	49	4.053	MKLLKDLQQVIQNIWLSILRIFSPRDDDYPETGVQPFEGEPYDGNQQSF
		50	3.665	MTITNFLQNFVQYLTEAFARIFGPNDDEYPSIGIQPFEGEPYERASEAEW
Prochlorococcus sp. RS01	1	50	11.578	MKSVINWLSKMLESMANAFMHPLKNDLPPSIGTHAYSSIPLKRKLRRRLS
Prochlorococcus sp. RS04	1	50	11.578	MKSVINWLSKMLESMANAFMHPLKNDLPPSIGTHAYSSIPLKRKLRRRLS
Prochlorococcus sp. RS50	1	50	11.578	MKSVINWLSKMLESMANAFMHPLKNDLPPSIGTHAYSSIPLKRKLRRRLS
Prochlorococcus marinus MED4	1	50	11.974	MRSIISWLSKMLESMANAFIHPVKNDLPPSIGAHAYSSIPLKRKMRRRLS
Prochlorococcus marinus MIT1312	1	57	10.314	MMTDQKHDSEAPLARFINWIKGVMGGMGNAVVSEKSKNVPPNIGAQPFKDKPKKGVL
Prochlorococcus marinus MIT1313	1	56	10.519	MTDQKRDAESPLARFINWIKGVMGGMGAAVVSEKSKNVPPNIGAQPFKDKPKKGIL
Prochlorococcus marinus MIT1318	1	56	10.519	MTDQKRDAESPLARFINWIKGVMGGMGAAVVSEKSKNVPPNIGAQPFKDKPKKGIL
Prochlorococcus sp. MIT1320	1	56	10.312	MTDQKRDAESPLERFINWIKGVIGGMGAAVVSEKSKNIPPNIGAQPFKDKPKKGIL
Prochlorococcus marinus MIT1323	1	45	10.905	LARFINWIKGVMGGMGAAVVSEKSKNVPPNIGAQPFKDKPKKGIL
Prochlorococcus marinus MIT1327	1	56	10.314	MTDQKHDSEAPLARFINWIKGVMGGMGNAVVSEKSKNVPPNIGAQPFKDKPKKGVL
Prochlorococcus marinus MIT1342	1	56	10.519	MTDQKRDAESPLPRFINWIKGVMGGMGAAVVSEKSKNVPPNIGAQPFKDKPKKGIL
Prochlorococcus marinus str. MIT 9211	1	47	9.818	MSKSLQNLRYWLAEALEFTLGSP-SAKNNLPPSIGPQPYSEKPLKAH
Prochlorococcus marinus str. MIT 9215	1	50	11.578	MKSVINWLSKMLESMANAFMHPLKNDLPPSIGTHSYSSIPLKRKLRRRFN
Prochlorococcus marinus str. MIT 9301	1	50	11.578	MKSVINWLSKMLESMANAFIHPLKNDLPPSIGTNAYSSIPIKRKLRRRLN
Prochlorococcus marinus str. MIT 9303	1	57	10.314	MMTDQKHEVEAPFARFINWIKGVMGGMGTAVVSEKSKNVPPNIGAQPFKDKPKKGVL
Prochlorococcus marinus str. MIT 9312	1	50	11.578	MKSVINWLSKMLESMANAFMHPLKNDLPPSIGTHAYSSIPVKRKFRRRFN
Prochlorococcus marinus str. MIT 9313	1	57	10.519	MMTDQKRDAESPLARFINWVKGVMGGMGTAVVSEKSKNVPPNIGAQPFKDKPKKGIL
Prochlorococcus marinus str. MIT 9515	1	40	11.472	MLESMANAFIHPVKNDLPPSIGAHAYSNVPLKRKMRRRFS
Prochlorococcus marinus str. NATL1A	1	47	9.392	MKKTILWLQELLISMGNALFHPYKDNSPPSFEAQPFRDDPYKNRGIA
Prochloron didemni P1-Palau	1	49	3.67	MAVFQVLADTTKYILAAAARTFGPDDDNYPAIGLQPFEGEPYEQWVSLY
Prochloron didemni P2-Fiji	1	49	3.67	MAVFQVLADTTKYILAAAARTFGPDDDNYPAIGLQPFEGEPYEQWVSLY
Prochloron didemni P3-Solomon	1	49	3.67	MAVFQVLADTTKYILAAAARTFGPDDDNYPAIGLQPFEGEPYEQWVSLY
Prochloron didemni P4-Papua_New_Guinea	1	49	3.67	MAVFQVLADTTKYILAAAARTFGPDDDNYPAIGLQPFEGEPYEQWVSLY
Pseudanabaena biceps PCC 7429	1	48	7.038	MNGLKQTFMNTVEYLSDAIARIFSPSKDNFPATGAQPYKGDPASENNK
Pseudanabaena sp. ABRG5-3	1	47	4.729	MNGLKQKLMDMVEYVSDAIAKIFTPSKDDFPATGAQPYNGDPASDHK
Pseudanabaena sp. PCC 6802	1	48	5.536	MKLLDLVSKITQYLSEASARIFGPRHDDYPKTGVQPYTGDPSEEPKWG
Pseudanabaena sp. PCC 7367	1	82	5.007	MYIPFPCGEKLNSQISKFLYFYIDSKQEVTAMKMFQYLAQATSFISDAITRIFGPAKDDYPKTGVQPYTGDPHPDPSWQERE
Pseudanabaena sp. Roaring Creek	1	48	4.691	MNGLKQTFMNTVEYLSDAIARIFSPSQDNFPATGAQPYKGDPASENNK
Raphidiopsis curvata NIES-932	1	50	10.355	MMISKSLSRVVQFLSEAFMRIFSPTDDAYPMTGFQPFTGVPYKRGRLASW
Rivularia sp. PCC 7116	2	50	4.691	MFISKMLSNMAQYISEAVMRIFGPSDDAYPNSGVQPFTGEIYKRSTVDSW
		58	7.628	MSTASKAKQIIKSVVEIPQKLINFTTNGVSRIFSPSDDDYPKSGVQPYEGDTDRNKEH
Scytonema hofmanni PCC 7110	2	50	7.089	MAISKILADFTQFVSEAAMRIFTPTNDAYPNIGIQPFTGEVYKQKTAERW
		56	4.651	MLIANKVRTIIQAIAEGIQQVTRYIFAAAVRVFGPRDDNYPEIGVQPFEGEIEDKG
Scytonema sp. HK-05	2	40	4.604	MAFSRMLARVMQYISEAAMRIFGPNDDAYPNIGVQPFTGE
		40	3.784	MFLLHKLGQMVEYISEAAITIFSPNDDNYPEVGTQPFEGE
Scytonema sp. NIES-4073	1	50	4.42	MAFSRMLARVMQYISEAAMRIFGPNDDAYPNIGVQPFTGEPYNERAADTW
Sphaerospermopsis aphanizomenoides BCCUSP55	1	50	9.883	MAITKMLASMIQFLSEAFMRIFSPTDDAYPVIGFQPFTGIPYKRGKAASW
Sphaerospermopsis kisseleviana NIES-73	1	50	10.355	MFISRMLASMTQFISEAFMRIFSPTDDAYPVTGFQPFTGVPYKRRKAASW
Sphaerospermopsis reniformis	1	50	10.355	MFISRMLASMTQFISEAFMRIFSPTDDAYPVTGFQPFTGVPYKRRKAASW
Spirulina major PCC 6313	1	51	7.117	MMKLTKMLNEMGQFLTEAIGRIFMPTDQDYPEIGVQPFTGDLRRKAVKADY
Spirulina subsalsa PCC 9445	1	50	9.483	MKLSQRLNQLNTYFSEAVARIFGPSDDSYPTIGVQPFSGDLPSKSAHSHR
Stanieria cyanosphaera PCC 7437	1	50	4.386	MIVERNLKKFIQYLTEAFARIFGPNDDEYPAIGVQPFEGEIYQTNSRIDW
Stanieria sp. NIES-3757	2	50	4.104	MSIERNLKNFIQYLTEAFVRIFGPNDDEYPAIGVQPFDGEIYQSNSRIDW
		45	3.926	MKIWQGLVNMVQYLWQGTVRLFSPNDDDYPETGVQPYEGESYEER
Synechococcus elongatus PCC 6301	1	45	7.846	MRKVKAALKSVIHFLSEAAGRFFTPAEEIPEIGVQPYSEPPTHSA
Synechococcus elongatus PCC 7942	1	45	7.846	MRKVKAALKSVIHFLSEAAGRFFTPAEEIPEIGVQPYSEPPTHSA
Synechococcus lividus PCC 6715	1	47	11.419	MLKSLRQKLQGMMEFLMEAFGRIFTPRNDHYPSTGVQPFSGTRPRKS
Synechococcus sp. JA-2-3B'a(2-13)	1	52	6.562	MFTFLSKIARAIIRIFAPAKSDLVEVGYQPITDDIYRINGSACRFSDLEISS
Synechococcus sp. JA-3-3Ab	1	48	9.76	MLAFLSKIARAVIRVFTPAKSDLVEVGYQPITDDVYRAKGSARYAGEL
Synechococcus sp. CC9311	1	52	9.622	MRSLMAFMFNSLRDWFAETLSHAVGNPSEEKKTVPPPIGVQPYRDIPHHGSR
Synechococcus sp. CC9605	1	49	7.818	MKTTVVQWFQWFGEAMTHALGSFDDRHLQPPPIGTQPYRDTPDKRARDY
Synechococcus sp. CC9902	1	44	9.72	MKALFQWWGDAFAHAMGAVDLDEKRQVPPPIGVQPFRDIPLKHR
Synechococcus sp. KORDI-49	1	48	9.712	MQAKVLHWFHWLGEAMTHALGSLTDRHLAPPPIGPQPYSDVPVRRVRD
Synechococcus sp. KORDI-52	1	49	9.483	MKTMVAQWFQWFGEAMTHALGSFNDRHLQPPPIGTQPYRDTPDKRARDY
Synechococcus WH7803	1	47	8.845	MGQKLEQFRCWVAETLVHAMGNPSEERLTQPPAIGTQPYRDRPHAAR
Synechococcus sp. WH 8101	1	45	10.046	MDFTLKGLRHWFGDSLSHALGNPREEKQHQPPPIGAQPYRDAPKR
Synechococcus sp. WH8102	1	43	8.008	MKAKLLHWFHWLGEAMVHALGSEQDRHLQ-PPPIGPQPYRDVP
Synechococcus sp. WH 8016	1	48	7.948	MAFMFSSLREWLAETLSHAVGNPSEEKKTVPPPIGVQPYRDVPHHGSR
Synechococcus sp. WH 8103	1	49	8.008	MKAKLLHWFHWLGEAMVHALGSEQDRHLQPPPIGPQPYRDVPSQSFRND
Synechococcus sp. WH 8109	1	49	9.483	MKTTVVQWFQWFGEAMTHALGSFNDRHLQPPPIGTQPYRDTPDKRARDY
Synechococcus sp. 7002	1	46	3.77	MKTLEKLFQYVLQGINRIFSPNEEPMPEVGVQPFDGDPYDGSSDLD
Synechococcus sp. MIT9504	1	47	9.71	MGRSINAFRSWMAETLTHAMGNPREEKMTVPPAIGPQPYSDDPRSGR
Synechococcus sp. MIT9508	1	47	10.387	MGRSLNAFRSWMAETLSHAMGNPREEKMTVPPSIGPQPYRDDPRSAR
Synechococcus sp. MIT9509	1	47	9.71	MGRSINAFRSWMAETLTHAMGNPREEKMTVPPAIGPQPYSDDPRSGR
Synechococcus sp. NIES-970	1	46	3.667	MKTLEQLFQYVLQAINRIFSPNEEPVPEVGVQPFEGDPYSDSSSWD
Synechococcus sp. NKBG 042902	1	46	3.77	MKTLEKLFQYVLQGINRIFSPNEEPVPEVGVQPFDGDPYDGSSDLD
Synechococcus sp. NKBG15041c	1	47	3.667	MMKTLEQLFQYVLQAINRIFSPNEEPVPEVGVQPFEGDPYSDSSSWD
Synechococcus sp. OG1	1	46	3.77	MKTLEKLFQYVLQGINRIFSPNEEPMPEVGVQPFDGDPYDGSSDLD
Synechococcus sp. PCC 6312	1	42	9.469	MWIEFRQAMQKLFEACGRIFTPAKDDYPATGTQPYSGSVSKR
Synechococcus sp. PCC 7003	1	46	3.77	MKMLEKLFQYVLQGINRIFSPNEEPVPEVGVQPFDGDPYDGSSDLD
Synechococcus sp. PCC 7117	1	46	3.77	MKTLEKLFQYVLQGINRIFSPNEEPVPEVGVQPFDGDPYDGSSDLD
Synechococcus sp. PCC 73109	1	46	3.77	MKTLEKLFQYVLQGINRIFSPNEEPVPEVGVQPFDGDPYDGSSDLD
Synechococcus sp. PCC 7335	1	50	10.079	MTIFRSLNEAFNFLAEAVYRIFSPHDDAYPATGMQPFLGRPYTKRARARY
Synechococcus sp. PCC 7502	1	53	9.931	MKLVKVLSSVMEFLSYGVLKVFSPQKDDYPVVGAMPYTGEIYKERAKHKKFHH
Synechococcus sp. PCC 8807	1	46	3.77	MKTLEKLFQYVLQGINRIFSPNEEPVPEVGVQPFDGDPYDGSSDLD
Synechocystis sp. PCC 6714	1	55	3.494	MGTEVMMKLNQVLQDLMQYFTEAFARVFGPSDDEYPVVGVQPFEGEILVNGADEE
Synechocystis sp. PCC 6803	1	48	3.531	MKLLEMLQDLMQYFTEAFARVFGPSDDEYPAVGVQPFDGEILVNSTEE
Synechocystis sp. PCC 7509	1	47	4.42	MNISQRVVSIVQYLFEGLARTFRPTDDEYPVIGVQPFTGEPFKPGAD
Synechococcus sp. RCC307	1	45	9.84	MGNLFHSVRAWWGEAIEHAFGDPRQEKLHQPPLIGMQPFRHHPHK
Synechococcus sp. UTEX 2973	1	45	7.846	MRKVKAALKSVIHFLSEAAGRFFTPAEEIPEIGVQPYSEPPTHSA
Thermosynechococcus elongatus BP-1	1	47	11.341	MLRAIREKLQSMMVFLMEAFGRIFTPRNDHYPSTGAQPFTGTPSRKS
Thermosynechococcus elongatus PKUAC-SCTE542	1	47	10.871	MLKALREKLQSMMVFLMEAFGRIFTPRNDHYPSTGAQPFTGTPSRKS
Thermosynechococcus sp. NK55a	1	47	11.341	MLRAIREKLQSMMVFLMEAFGRIFTPRNDHYPSTGAQPFTGTPARKS
Thermosynechococcus vulcanus NIES-2134	1	47	11.341	MLRAIREKLQSMMVFLMEAFGRIFTPRNDHYPSTGAQPFTGTPSRKS
Tolypothrix sp. NIES-4075	1	50	4.249	MMAISRILASITLYISEAAMRIFGPNDDAYPVIGIQPFTGEPYKGAADNW
Tolypothrix sp. PCC 7601	2	50	4.603	MSISRIIANITQYISEAAMRIFAPSDDAYPVIGVQPFTGDPYKKGMADNW
		58	4.859	MSTTTKIGQILQAIIEVPQQVIRYIYTGAARAFTPSNDNYPATGVQPYEGDPPEEKHF
Tolypothrix tenuis PCC 7101 NIES-37	2	50	4.603	MSISRIIANITQYISEAAMRIFAPNDDAYPVIGVQPFTGDPYKKGMADNW
		58	5.486	MSTTTKIGQILQAIVEVPQQVIRYISTGAARAFTPSNDNYPATGVQPYEGDPPEQKHF
Trichodesmium erythraeum IMS101	1	51	4.053	MSIFKSMEKAVVYISEAIRRIFGPSDDMYPMIGVSPFEGDVYQGPNWLDAD
Trichormus variabilis NIES-23	1	50	7.019	MAITKMIAGVVQYVSEAFLRIFGPNDDAYPTIGVQPFTGDPYKKRTAEIW
Tychonema bourrellyi FEM_GT703	1	45	9.882	MNLSKSLRNAMRYISEAAIRLFSPTDDNYPSTGVQPFEGKSSKNN
Westiella intricata UH HT-29-1	2	45	4.249	MRAISNIIASITRYITEAAIRIFGPNDDAYPNIGVQPYTGDVFSE
		57	5.612	MTNTTNKSNIWQKIIEVPQQVFRFIYGGFVRIFTPRDDNYPETGVQPFEGEIDKERH
Xenococcus sp. PCC 7305	2	50	3.978	MKVIETVRGMVNYLAEGFLRLFGPTNDEYPEIGIQPFEGEVYNPSSSADW
		49	4.071	MKIIQGLKDTFKYLFTGVAKIFQPSDDNYPETGVQPFEGEPYEESEQNY
